# Combined impacts of invasive alien species and fire on ecosystems are complex, mostly negative, and understudied: a global review

**DOI:** 10.64898/2026.03.08.710355

**Authors:** Cristina G. Lima, Paulo Fernandes, Cândida G. Vale, João Gonçalves, João P. Honrado, Adrián Regos, Joana R. Vicente

## Abstract

Invasion-fire interactions can negatively impact ecosystems by driving biodiversity loss, altering ecological processes, modifying habitat structure, and compromising ecosystem functioning. Understanding how this interaction operates is essential to design effective management strategies that are successful in controlling both invasive alien species (IAS) and fire. Therefore, the present literature review aims to synthesize the current knowledge on invasion-fire interaction and its impacts on ecosystems, as well as identify knowledge gaps in the field. The review included 464 studies, from which information on context, species and fire characteristics, interaction outcomes, and research approaches was extracted. Fire generally promotes IAS, although studies on invasive animals are limited and no research has examined the effects of fire on fungi. Management through prescribed fire showed significantly better outcomes than wildfires in suppressing IAS, yet positive impacts still outnumbered the negative ones. In turn, IAS can change fire regimes causing regime shifts, but this direction of interaction is much less studied. Combined impacts of fire and IAS on ecosystems are predominantly negative, although interactions are complex and not always synergistic. Key knowledge gaps include geographic regions with known Invasion-fire interactions that remain underreported, a lack of broad-scale studies, limited management interventions, understudied taxa, and limited understanding of the combined effects on ecosystems. Remote sensing and laboratory experiments, which have been rarely used, could address some of these gaps.
