## Appendix 3 for "Combined impacts of invasive alien species and fire on ecosystems are complex, mostly negative, and understudied: a global review"

### Sheet: Categories
Category	Definition/Rationale	Sub-categories
1. Context
1.1. Publication year	This category indicates the year the study was published. It allows for the analysis of temporal trends in invasion–fire research, such as whether interest in the topic has increased over time. It also allows to identify patterns in the approaches used	Open answer
1.2. Continents	This category records the continent or continents where the study was conducted. It aims to identify geographical biases.	Africa
		Antarctica
		Asia and the Pacific
		Europe
		America
		Oceania
1.3. Habitat type	This category identifies the type of habitat where the study was conducted. It aims to identify biases by showing whether certain habitats are overrepresented in invasion–fire studies. Based on IUCN habitat classification scheme	Lab experiments
		Forest
		Savanna
		Shrubland
		Grassland
		Wetland
		Desert
		Artificial
		Landscape
		Other
		NA
1.4. Spatial dimension	The geographic scope of the study, based on the area covered by its data collection or analysis	Protected area
		Island
		Regional
		National
		International
		Continental
		Global
		NA
1.5. Temporal dimension	The time span considered in the study, based on the duration of data collection or the scale of analysis	Single time
		<1 year
		> 1 year and < 5 years
		> 5 years
2. IAS characteristics
2.1. Invasive status	Indicates whether the species studied are explicitly recognized as invasive or alien in the paper. According to IPBES (2019), established alien species are those introduced outside their native range and able to survive and reproduce, whereas invasive alien species are established alien species that also spread and cause environmental, economic, or social harm.	Alien
		IAS
2.2. Taxa	This category identifies the taxonomic group(s) discussed in the study. It aims to find biases in the literature (e.g. stronger focus on plant invasions compared to animals or fungi).	Plant
		Animal
		Fungi
		Other
2.3. Plant growth form	The primary growth form of the plant taxa studied. Applicable only when the study focuses on plants.	Herbaceous
		Shrubs
		Trees
		Other (Open answer)
		NA
2.4. Species scientific name	The scientific names of the species studied in the study	Open answer
3. Fire characteristics
3.1. Fire regime characteristics studied	The measurable characteristics of fires used to characterize fire regimes and their ecological impacts.	Energetic attributes
		Spatial attributes
		Temporal attributes
		Mosaic of fire regime
		Other (Open answer)
		NA
4. Interaction
4.1. Predictors present in the study	The factors considered in the study as potential explanatory variables of the phenomenon under analyse.	Fire
		IAS
		Fire management
		IAS management
		Climate change
		LULC change
		Exploitation of natural resources
		Pollution
		Other (Open answer)
4.2. Direction of interaction	The direction of influence or effect among fire, IAS, and ecosystems as reported in the study. There are three main directions: Fire-on-IAS (effects of fire on IAS); IAS-on-Fire (effects of IAS on fire); and Fire-and-IAS (combined effects of fire and IAS on ecosystems)	Fire-on-IAS
		IAS-on-Fire
		IAS-and-Fire
4.3. Impact of fire on IAS	The reported effect of fire on IAS. Effects are defined as positive (fire promotes the IAS), negative (fire suppresses the IAS), or neutral (no significant effect). Applicable only when the study focuses on Fire-on-IAS	Positive
		Negative
		Neutral
		NA
4.4. Impact of fire on ecosystem	The reported effects of fire on ecosystems. Effects are defined as positive (fire benefits the ecosystem), negative (fire is detrimental for the ecosystem), or neutral (no significant effects).	Positive
		Negative
		Neutral
		NA
4.5. Impact of IAS on ecosystem	The reported effects of IAS on ecosystems. Effects are defined as positive (IAS benefits the ecosystem), negative (IAS are detrimental for the ecosystem), or neutral (no significant effects).	Positive
		Negative
		Neutral
		NA
4.6. Change of fire regime	The reported effect of IAS on fire regimes. Effects are coded as Yes - changed the fire regime - and No - unchanged.	Yes
		No
		NA
4. Research design of Invasion-fire studies
4.2. Methodology used to study invasion-fire interaction	The methodology used in the study to collect, analyze, and generate data.	Observational studies
		Experimental studies
		Lab experiment
		Modelling - Correlative model
		Modelling - Process-based
		Modelling - Expert-based
		Modelling - Hybrid
		Remote sensing aerial based
		Remote sensing ground based(e.g., cameras)
		Social science
		Other (Open answer)
4.3. Aim of the study	The main aim/focus analysed in the study.	IAS occurrence/cover/traits/richness/growth
		IAS management outcomes
		Restoration plan of na area
		Impacts on natives/ecosystem
		Fire behaviour/regime change or fire management
		Community composition
		Interviews/Surveys/Questionnaries
		Symbiosis
4.4. Use of cenarios	Indicates whether the study used hypothetical future conditions or management options through scenario-based approaches. This includes projections of environmental change (e.g., land use, climate, fire regimes) and management options	Yes
		No
4.4. Result types	Classification of the study’s results according to their purpose: describing observed patterns or distributions, explaining causal relationships or mechanisms, or predicting future outcomes under specified conditions.	Describe
		Explain
		Predict

### Sheet: Fire regime - definitions 
Fire regime characteristics definitions
Definitions followed Plumanns-Pouton et al. (2025) - Fire in focus: Clarifying metrics and terminology for better ecological insight
Fire regime attributes	Definition
Energetic attributes	"The energetic attributes of the fire regime include ‘fire intensity’, ‘fire type’ and ‘fire severity’, which describe energy release from fire (fire intensity; Figure 1a), the strata that the fire burns (i.e. ground, surface or crown; fire type), and the immediate impacts on vegetation and soils (fire severity; Keeley, 2009)."
Temporal attributes	"The temporal attributes of the fire regime refer to the inter- and intra-annual timing of fires. The fire regime attribute ‘fire frequency’ generally refers to the overall temporal patterns of fire (e.g. broadly how often it occurs), and ‘fire seasonality’ refers to the timing within the year that fire events occur (Krebs et al., 2010). There are a range of fire metrics related to fire frequency…
Spatial attributes	"Spatial attributes of fire regimes describe the geographic footprint of fires and include fire size and spatial configuration. Spatial configuration can include the complexity of the fire perimeter, patchiness of burning within the fire perimeter, the size and arrangement of severities within fires, and also the mosaic of how multiple overlapping fire events spatially relate to each other (Figur…
Mosaic of the fire regime	"The ‘mosaic’ of the fire regime, which describes how recurrent fires of different types can spatiotemporally relate together in the landscape."

### Sheet: Model type - definitions
Model type definitions
Definitions followed IPBES (2016): Summary for policymakers of the methodological assessment report on scenarios and models of biodiversity and ecosystem services of the Intergovernmental Science-Policy Platform on Biodiversity and Ecosystem Services. S. Ferrier, K. N. Ninan, P. Leadley, R. Alkemade, L. A. Acosta, H. R. Akçakaya, L. Brotons, W. W. L. Cheung, V. Christensen, K. A. Harhash, J. Kabu…
Model type	Definition
Correlative	“Correlative models […] use statistical methods to establish direct relationships between environmental variables and biodiversity data such as species richness, abundance or distribution. These models produce information on biodiversity patterns and responses to drivers based on empirical observations, and do not attempt to explain the mechanisms underlying those patterns and responses”
Process-based	“In the literature, the terms process-based model and mechanistic model are often used as synonyms. Here, we use the term process-based for any model type with explicit implementation of ecological processes in the model (i.e. encompassing both process-based and purely mechanistic models), and we reserve the mechanistic category for the subset of models that are developed based on ecological theo…
Expert-based	“An expert is defined here as someone who has achieved a high level of knowledge on a subject through his or her life experience (Kuhnert et al., 2010), and may be a person with local knowledge or a scientist.”
Hybrid	“Hybrid models combine correlative and process-based modelling approaches (Schurr et al., 2012) in order to represent complex, integrated systems with a focus on biophysical as well as human components (Parrott, 2011).”

### Sheet: Methodology - definitions
Methodology characteristics definitions
Examples of studies using each methodology presented in the table below.
Methodology	Definition	Example references
Observational studies	In observational studies the investigator observes the study system and conditions without manipulating them.	Frampton, G., Whaley, P., Bennett, M. et al. Principles and framework for assessing the risk of bias for studies included in comparative quantitative environmental systematic reviews. Environ Evid 11, 12 (2022). https://doi.org/10.1186/s13750-022-00264-0
Experimental studies	Manipulation of fire or invasive species (e.g., through controlled burns or removal experiments) in field settings to test hypotheses.	Keeley, J. E., Klinger, R. C., Brennan, T. J., Lawson, D. M., Grange, J. L., & Berg, K. N. (2023). A decade-long study of repeated prescription burning in California native grassland restoration. Restoration Ecology, 31, e13939. 10.1111/rec.13939
Lab experiments	Controlled experiments conducted in laboratory conditions.	Harrison et al. (2024) - Cheatgrass alters flammability of native perennial grasses in laboratory combustion experiments
Modelling	Use of models to simulate ecological processes.	Lima, C. G., Campos, J. C., Regos, A., Honrado, J. P., Fernandes, P. M., Freitas, T. R., Santos, J. A., & Vicente, J. R. (2024). Fire suppression and land-use strategies drive future dynamics of an invasive plant in a fire-prone mountain area under climate change. Journal of Environmental Management, 359, 120997. 10.1016/j.jenvman.2024.120997
Remote sensing	Use of sensors (e.g., satellites or drones) to extract information about Earth's surface.	Larson, K. B., Tuor, A. R. (2021). Deep Learning Classification of Cheatgrass Invasion in the Western United States Using Biophysical and Remote Sensing Data. Remote Sens., 13, 1246. 10.3390/rs13071246
Social science	Research based on human dimensions, including perceptions, knowledge, and management practices.	Sundaram et al. (2012) - Ecology and Impacts of the Invasive Species, Lantana camara, in a Social-Ecological System in South India: Perspectives from Local Knowledge

### Sheet: Result types - definitions
Data analysis definitions
Examples of studies using each results types presented in the table below.
Results	Definition	Example references
Describe	Summarizing patterns, distributions, or characteristics without causality or prediction.	Rennie et al. (2020) - Emissions from the Open Laboratory Combustion of Cheatgrass (Bromus Tectorum)
Explain	Identifying drivers and/or causal relationships.	McMillan et al. (2022) - Does fire and herbicide benefit cattle production in invaded grassland landscapes?
Predict	Analyses that extend beyond observed data to estimate patterns across different contexts — such as new areas, timeframes, environmental scenarios, etc. This includes forecasting likely outcomes under current trends (predictive) and projecting responses under hypothetical or management-driven scenarios (projective).	Lima et al. (2024) - Fire suppression and land-use strategies drive future dynamics of an invasive plant in a fire-prone mountain area under climate change
