## Appendix 5 for "Combined impacts of invasive alien species and fire on ecosystems are complex, mostly negative, and understudied: a global review"

### Sheet: Sheet1
Appendix 5 - List of species causing negative impacts on ecosystems. Scientific names according to the GBIF backbone taxonomy
Species_name	count
Bromus tectorum	13
Cenchrus ciliaris	6
Vulpes vulpes	4
Phytophthora ramorum	3
Microstegium vimineum	3
Andropogon gayanus	3
Pinus radiata	3
Melinis minutiflora	3
Cronartium ribicola	3
Pinus pinaster	3
Bromus rubens	2
Acacia longifolia	2
Ehrharta calycina	2
Schizachyrium condensatum	2
Acacia saligna	2
Acacia cyclops	2
Felis catus	2
Cenchrus setaceus	2
Ventenata dubia	2
Hakea sericea	2
Acacia mearnsii	1
Trifolium dubium	1
Bromus sterilis	1
Bromus hordeaceus	1
Eragrostis lehmanniana	1
Valerianella locusta	1
Hippophae rhamnoides	1
Robinia pseudoacacia	1
Pelargonium capitatum	1
Cytisus scoparius	1
Crataegus laevigata	1
Myosotis discolor	1
Trichosurus vulpecula	1
Mus musculus	1
Rattus rattus	1
Hakea drupacea	1
Rhinella marina	1
Halogeton glomeratus	1
Erodium cicutarium	1
Alopecurus arundinaceus	1
Dendroctonus valens	1
Imperata cylindrica	1
Nephrolepis brownii	1
Paspalum conjugatum	1
Rubus rosifolius	1
Axonopus fissifolius	1
Passiflora edulis	1
Lantana camara	1
Psidium guajava	1
Indigofera suffruticosa	1
Urochloa brizantha	1
Lonicera japonica	1
Elaeagnus umbellata	1
Lolium arundinaceum	1
Cervus elaphus	1
Lepidosaphes ulmi	1
Paratrechina longicornis	1
Monomorium destructor	1
Tetramorium lanuginosum	1
Andropogon virginicus	1
